# Precise identification of cell states altered in disease with healthy single-cell references

**DOI:** 10.1101/2022.11.10.515939

**Authors:** Emma Dann, Sarah A. Teichmann, John C. Marioni

## Abstract

Single cell genomics is a powerful tool to distinguish altered cell states in disease tissue samples, through joint analysis with healthy reference datasets. Collections of data from healthy individuals are being integrated in cell atlases that provide a comprehensive view of cellular phenotypes in a tissue. However, it remains unclear whether atlas datasets are suitable references for disease-state identification, or whether matched control samples should be employed, to minimise false discoveries driven by biological and technical confounders. Here we quantitatively compare the use of atlas and control datasets as references for identification of disease-associated cell states, on simulations and real disease scRNA-seq datasets. We find that reliance on a single type of reference dataset introduces false positives. Conversely, using an atlas dataset as reference for latent space learning followed by differential analysis against a matched control dataset leads to precise identification of disease-associated cell states. We show that, when an atlas dataset is available, it is possible to reduce the number of control samples without increasing the rate of false discoveries. Using a cell atlas of blood cells from 12 studies to contextualise data from a case-control COVID-19 cohort, we sensitively detect cell states associated with infection, and distinguish heterogeneous pathological cell states associated with distinct clinical severities. Our analysis provides guiding principles for design of disease cohort studies and efficient use of cell atlases within the Human Cell Atlas.
