## Supplementary material for "Precise identification of cell states altered in disease with healthy single-cell references": Metadata on PBMC studies

study_reference	DOI	assay	n_healthy_samples	n_cells_post_filtering	cellxgene_collection
Yazar et al. 2022	10.1126/science.abf3041	10x 3' v2	979	468639	https://cellxgene.cziscience.com/collections/dde06e0f-ab3b-46be-96a2-a8082383c4a1
Richard K. Perez et al. 2022	10.1126/science.abf1970	10x 3' v2	98	41740	https://cellxgene.cziscience.com/collections/436154da-bcf1-4130-9c8b-120ff9a888f2
Yoshida et al. 2022	10.1038/s41586-021-04345-x	10x 5' v1	54	24060	https://cellxgene.cziscience.com/collections/03f821b4-87be-4ff4-b65a-b5fc00061da7
Stephenson et al. 2021	10.1038/s41591-021-01329-2	10x 3'	30	14177	https://cellxgene.cziscience.com/collections/ddfad306-714d-4cc0-9985-d9072820c530
Ren et al. 2021	10.1016/j.cell.2021.01.053	10x 5' v2,10x 3' v3	28	13687	https://cellxgene.cziscience.com/collections/0a839c4b-10d0-4d64-9272-684c49a2c8ba
Schulte-Schrepping et al. 2020	10.1016/j.cell.2020.08.001	10x 3' v2,10x 3' v3	22	7904	https://cellxgene.cziscience.com/collections/b9fc3d70-5a72-4479-a046-c2cc1ab19efc
COMBAT Consortium 2022	10.1016/j.cell.2022.01.012	10x 5' v1	10	4798	https://cellxgene.cziscience.com/collections/8f126edf-5405-4731-8374-b5ce11f53e82
The Tabula Sapiens Consortium and Quake 2021	10.1101/2021.07.19.452956	10x 3' v3	6	2893	https://cellxgene.cziscience.com/collections/e5f58829-1a66-40b5-a624-9046778e74f5
Arunachalam et al. 2020	10.1126/science.abc6261	10x 3' v3	5	2437	https://cellxgene.cziscience.com/collections/b9fc3d70-5a72-4479-a046-c2cc1ab19efc
Szabo et al. 2019	10.1038/s41467-019-12464-3	10x 3' v2	4	1830	https://cellxgene.cziscience.com/collections/24d42e5e-ce6d-45ff-a66b-a3b3b715deaf
Lee et al. 2020	10.1126/sciimmunol.abd1554	10x 3' v3	4	1804	https://cellxgene.cziscience.com/collections/4f889ffc-d4bc-4748-905b-8eb9db47a2ed
Travaglini et al. 2020	10.1038/s41586-020-2922-4	10x 3' v2	2	981	https://cellxgene.cziscience.com/collections/5d445965-6f1a-4b68-ba3a-b8f765155d3a
